# StocSum: stochastic summary statistics for whole genome sequencing studies

**DOI:** 10.1101/2023.04.06.535886

**Authors:** Nannan Wang, Bing Yu, Goo Jun, Qibin Qi, Ramon A. Durazo-Arvizu, Sara Lindstrom, Alanna C. Morrison, Robert C. Kaplan, Eric Boerwinkle, Han Chen

**Author notes:** Correspondence: Han Chen.

## Abstract

Genomic summary statistics, usually defined as single-variant test results from genome-wide association studies, have been widely used to advance the genetics field in a wide range of applications. Applications that involve multiple genetic variants also require their correlations or linkage disequilibrium (LD) information, often obtained from an external reference panel. In practice, it is usually difficult to find suitable external reference panels that represent the LD structure for underrepresented and admixed populations, or rare genetic variants from whole genome sequencing (WGS) studies, limiting the scope of applications for genomic summary statistics. Here we introduce StocSum, a novel reference-panel-free statistical framework for generating, managing, and analyzing stochastic summary statistics using random vectors. We develop various downstream applications using StocSum including single-variant tests, conditional association tests, gene-environment interaction tests, variant set tests, as well as meta-analysis and LD score regression tools. We demonstrate the accuracy and computational efficiency of StocSum using two cohorts from the Trans-Omics for Precision Medicine Program. StocSum will facilitate sharing and utilization of genomic summary statistics from WGS studies, especially for underrepresented and admixed populations.
