## supplemental tables for "StocSum: stochastic summary statistics for whole genome sequencing studies"

### Sheet: Table S1
Chromosome	Regionᵃ	Number of significant variants	Closest gene	Sentinel variant position	Sentinel variant rs ID	Reference allele	Alternative allele	Alternative allele frequency	Sentinel variant P value
1	55039974-56016938	4	PCSK9	55058182	rs28362263	G	A	0.017	8.86 × 10⁻¹⁰
1	109272452-109279544	21	CELSR2	109274968	rs12740374	G	T	0.219	1.41× 10⁻²¹
2	20994618-21248731	337	APOB	21065449	rs562338	A	G	0.742	9.72× 10⁻¹⁶
6	160564494-160682773	6	LPA	160589086	rs10455872	A	G	0.04	1.54× 10⁻¹⁰
19	11074590-11091630	50	LDLR	11086210	rs8106503	T	C	0.167	6.13× 10⁻²¹
19	19259796-19682736	39	SUGP1	19301236	rs57915152	G	A	0.045	1.18× 10⁻⁹
19	44821640-44923535	28	APOE	44908822	rs7412	C	T	0.053	7.08× 10⁻⁵⁵
ᵃSignificant variants with MAF > 0.5% and P value < 5 × 10⁻⁸ were combined into one region if their physical distance was less than 1Mb. The physical positions of the first and last significant variants were shown as the range of each region.

### Sheet: Table S2
Chromosome	Regionsᵃ	Number of significant variants	Closest gene	Sentinel variant position	Sentinel variant rs ID	Reference allele	Alternative allele	Alternative allele frequency	Marginal P value	Interaction P value	Joint P value	Previously reported marginal genetic effectsb	Previously reported gene-sex interaction effects	Previously reported joint effects
2	2849014	1	EIPR1	2849014	rs753200	C	G	0.588	8.15× 10⁻1	9.16× 10⁻8	6.16× 10⁻⁷	None	None	None
2	164686689	1	COBLL1	164686689	rs3769869	A	G	0.278	2.44× 10⁻1	2.02× 10⁻⁷	6.91× 10⁻⁷	<Christakoudi S, Evangelou E, Riboli E, Tsilidis KK. GWAS of allometric body-shape indices in UK Biobank identifies loci suggesting associations with morphogenesis, organogenesis, adrenal cell renewal and cancer. Sci Rep. 2021 May 21;11(1):10688. doi: 10.1038/s41598-021-89176-6. PMID: 34021172; PMCID: PMC8139988.>; <Zhu Z, Guo Y, Shi H, Liu CL, Panganiban RA, Chung W, O'Connor LJ, Himes BE, Gazal…	<Westerman KE, Pham DT, Hong L, Chen Y, Sevilla-González M, Sung YJ, Sun YV, Morrison AC, Chen H, Manning AK. GEM: scalable and flexible gene-environment interaction analysis in millions of samples. Bioinformatics. 2021 Oct 25;37(20):3514-3520. doi: 10.1093/bioinformatics/btab223. PMID: 34695175; PMCID: PMC8545347.>; <Pulit SL, Stoneman C, Morris AP, Wood AR, Glastonbury CA, Tyrrell J, Yengo L, F…	<Westerman KE, Pham DT, Hong L, Chen Y, Sevilla-González M, Sung YJ, Sun YV, Morrison AC, Chen H, Manning AK. GEM: scalable and flexible gene-environment interaction analysis in millions of samples. Bioinformatics. 2021 Oct 25;37(20):3514-3520. doi: 10.1093/bioinformatics/btab223. PMID: 34695175; PMCID: PMC8545347.>;
6	159970993-159972354	3	IGF2R	159972354	rs3777421	A	C	0.392	3.35× 10⁻1	3.40× 10⁻⁷	1.41× 10⁻6	<Christakoudi S, Evangelou E, Riboli E, Tsilidis KK. GWAS of allometric body-shape indices in UK Biobank identifies loci suggesting associations with morphogenesis, organogenesis, adrenal cell renewal and cancer. Sci Rep. 2021 May 21;11(1):10688. doi: 10.1038/s41598-021-89176-6. PMID: 34021172; PMCID: PMC8139988.>; <Lotta LA, Wittemans LBL, Zuber V, Stewart ID, Sharp SJ, Luan J, Day FR, Li C, Bow…	<Pulit SL, Stoneman C, Morris AP, Wood AR, Glastonbury CA, Tyrrell J, Yengo L, Ferreira T, Marouli E, Ji Y, Yang J, Jones S, Beaumont R, Croteau-Chonka DC, Winkler TW; GIANT Consortium; Hattersley AT, Loos RJF, Hirschhorn JN, Visscher PM, Frayling TM, Yaghootkar H, Lindgren CM. Meta-analysis of genome-wide association studies for body fat distribution in 694 649 individuals of European ancestry. …	<Westerman KE, Pham DT, Hong L, Chen Y, Sevilla-González M, Sung YJ, Sun YV, Morrison AC, Chen H, Manning AK. GEM: scalable and flexible gene-environment interaction analysis in millions of samples. Bioinformatics. 2021 Oct 25;37(20):3514-3520. doi: 10.1093/bioinformatics/btab223. PMID: 34695175; PMCID: PMC8545347.>;
7	36706412-36715238	2	AOAH	36706412	rs4723559	G	A	0.548	3.15× 10⁻⁷	9.59× 10⁻1	2.09× 10⁻6	<Christakoudi S, Evangelou E, Riboli E, Tsilidis KK. GWAS of allometric body-shape indices in UK Biobank identifies loci suggesting associations with morphogenesis, organogenesis, adrenal cell renewal and cancer. Sci Rep. 2021 May 21;11(1):10688. doi: 10.1038/s41598-021-89176-6. PMID: 34021172; PMCID: PMC8139988.>;	None	None
11	2888469-2891739	2	SLC22A18AS	2891739	rs79478137	C	T	0.018	2.58× 10⁻3	1.91× 10⁻6	1.27× 10⁻⁷	None	None	None
11	73484676	1	FAM168A	73484676	rs61896594	G	A	0.287	2.38× 10⁻5	7.53× 10⁻4	4.53× 10⁻⁷	None	None	None
12	157874-158986	2	IQSEC3	157874	rs113128955	T	G	0.024	2.19× 10⁻⁷	9.52× 10⁻1	1.47× 10⁻6	<Christakoudi S, Evangelou E, Riboli E, Tsilidis KK. GWAS of allometric body-shape indices in UK Biobank identifies loci suggesting associations with morphogenesis, organogenesis, adrenal cell renewal and cancer. Sci Rep. 2021 May 21;11(1):10688. doi: 10.1038/s41598-021-89176-6. PMID: 34021172; PMCID: PMC8139988.>;	None	None
16	10676303	1	TEKT5	10676303	rs12925749	C	T	0.097	4.09× 10⁻⁷	3.03× 10⁻1	1.58× 10⁻6	<Christakoudi S, Evangelou E, Riboli E, Tsilidis KK. GWAS of allometric body-shape indices in UK Biobank identifies loci suggesting associations with morphogenesis, organogenesis, adrenal cell renewal and cancer. Sci Rep. 2021 May 21;11(1):10688. doi: 10.1038/s41598-021-89176-6. PMID: 34021172; PMCID: PMC8139988.>; <Pulit SL, Stoneman C, Morris AP, Wood AR, Glastonbury CA, Tyrrell J, Yengo L, Fer…	<Pulit SL, Stoneman C, Morris AP, Wood AR, Glastonbury CA, Tyrrell J, Yengo L, Ferreira T, Marouli E, Ji Y, Yang J, Jones S, Beaumont R, Croteau-Chonka DC, Winkler TW; GIANT Consortium; Hattersley AT, Loos RJF, Hirschhorn JN, Visscher PM, Frayling TM, Yaghootkar H, Lindgren CM. Meta-analysis of genome-wide association studies for body fat distribution in 694 649 individuals of European ancestry. …	<Westerman KE, Pham DT, Hong L, Chen Y, Sevilla-González M, Sung YJ, Sun YV, Morrison AC, Chen H, Manning AK. GEM: scalable and flexible gene-environment interaction analysis in millions of samples. Bioinformatics. 2021 Oct 25;37(20):3514-3520. doi: 10.1093/bioinformatics/btab223. PMID: 34695175; PMCID: PMC8545347.>;
17	45951189	1	MAPT	45951189	rs12453128	T	C	0.006	2.19× 10⁻2	8.52× 10⁻7	3.94× 10⁻⁷	<Pulit SL, Stoneman C, Morris AP, Wood AR, Glastonbury CA, Tyrrell J, Yengo L, Ferreira T, Marouli E, Ji Y, Yang J, Jones S, Beaumont R, Croteau-Chonka DC, Winkler TW; GIANT Consortium, Hattersley AT, Loos RJF, Hirschhorn JN, Visscher PM, Frayling TM, Yaghootkar H, Lindgren CM. Meta-analysis of genome-wide association studies for body fat distribution in 694 649 individuals of European ancestry. …	None	<Westerman KE, Pham DT, Hong L, Chen Y, Sevilla-González M, Sung YJ, Sun YV, Morrison AC, Chen H, Manning AK. GEM: scalable and flexible gene-environment interaction analysis in millions of samples. Bioinformatics. 2021 Oct 25;37(20):3514-3520. doi: 10.1093/bioinformatics/btab223. PMID: 34695175; PMCID: PMC8545347.>
18	66142321-66152263	10	CDH7	66147756	rs35513603	C	A	0.218	3.56× 10⁻⁷	5.52× 10⁻1	1.97× 10⁻6	None	None	None
20	18924448-18925372	2	SCP2D1-AS1	18924448	rs7269142	T	C	0.012	8.97× 10⁻7	6.69× 10⁻3	1.45× 10⁻⁷	None	None	None
ᵃSuggestive variants with MAF > 0.5% and P value < 5 × 10⁻⁷ were combined into one region if their physical distance was less than 1Mb. The physical position of the first and last significant variants were shown as the range of each region.
bPreviously reported significant variants with P value < 5 × 10⁻8 and physical distance less than 1Mb from the nearest suggestive variant in each region identified in this study.

### Sheet: Table S3
Chromosome	Regionᵃ	Number of significant variant sets	Sentinel variant set	Number of variants in sentinel variant set	Closest gene	Sentinel variant set P value
1	55040001-55160000	2	55040001-55060000	981	PCSK9	7.28× 10⁻⁸
19	11080001-11100000	1	11080001-11100000	921	LDLR	4.31× 10⁻⁸
19	19480001-19620000	3	19580001-19600000	852	PBX4	4.50× 10⁻⁸
19	44880001-44940000	3	44900001-44920000	1000	APOE	1.11× 10⁻²³
ᵃSignificant variant sets with P value < 3.7 × 10⁻⁷ were combined into one region if their physical distance was less than 1Mb.

### Sheet: Table S4
Chromosome	Regionᵃ	Number of significant variants	Closest gene	Sentinel variant position	Sentinel variant rs ID	Reference allele	Alternative allele	Alternative allele frequency	Sentinel variant P value
1	55039974-55212772	86	PCSK9	55039974	NA	G	T	0.011	5.62× 10⁻³¹
1	109233663-109296778	50	PSRC1	109274968	rs12740374	G	T	0.226	3.19× 10⁻⁵¹
2	20904871-21253762	379	APOB	21068440	rs548145	T	C	0.717	4.97× 10⁻³⁴
2	43839108-43870228	19	ABCG8	43847292	rs4245791	C	T	0.748	2.15× 10⁻¹⁶
5	75279159-75606499	42	HMGCR	75360714	rs12916	T	C	0.364	3.40× 10⁻¹⁰
6	160564494-160702419	8	LPA	160576086	rs74617384	A	T	0.048	3.28× 10⁻¹⁶
7	99208083	1	KPNA7	99208083	NA	A	G	0.016	2.03× 10⁻⁸
8	125464631-125487789	6	TRIB1	125467120	rs6982502	C	T	0.585	5.87× 10⁻¹⁰
9	133263362-133279427	7	ABO	133266456	rs2519093	T	C	0.83	8.52× 10⁻⁹
11	61779120-61842278	28	FADS1	61784455	rs174536	A	C	0.336	4.69× 10⁻¹⁰
12	48963466	1	ARF3-WNT1	48963466	rs147590246	G	A	0.08	4.86× 10⁻⁸
19	11012034-11122243	103	LDLR	11085680	rs139306531	AC	A	0.115	1.12× 10⁻⁴¹
19	19271131-19656930	4	SUGP1	19301236	rs57915152	G	A	0.0214	1.73× 10⁻⁹
19	44694462-45183835	111	APOE	44909976	rs1065853	G	T	0.073	5.10× 10⁻¹²⁴
ᵃSignificant variants with MAF > 0.5% and P value < 5 × 10⁻⁸ were combined into one region if their physical distance was less than 1Mb. The physical position of the first and last significant variants were shown as the range of each region.

### Sheet: Table S5
Chromosome	Regionᵃ	Number of significant variant sets	Sentinel variant set	Number of variants in sentinel variant set	Closest Gene	Sentinel variant set P value
1	55020001-55240000	11	55200001_55220000	1443	PCSK9	3.18× 10⁻¹⁶
1	109240001-109300000	3	109260001_109280000	1633	PSRC1	3.59× 10⁻¹⁰
19	11060001-11140000	3	11080001_11100000	1554	LDLR	1.39× 10⁻¹⁵
19	44740001-45000000	8	44920001_44940000	1626	APOE	8.99× 10⁻⁴¹
ᵃSignificant variant sets with P value < 3.7 × 10⁻⁷ were combined into one region if their physical distance was less than 1Mb.
